# Prioritising Autoimmunity Risk Variants for Functional Analyses by Fine-Mapping Mutations Under Natural Selection

**DOI:** 10.1101/2021.11.01.466789

**Authors:** Vasili Pankratov, Milyausha Yunusbaeva, Sergei Ryakhovsky, Maksym Zarodniuk, Estonian Biobank Research Team, Bayazit Yunusbayev

**Affiliations:** University of Tartu, Institute of Genomics, Tartu, 51010, Estonia; ITMO University, SCAMT Institute, Saint-Petersburg, 191002, Russia; Saint Petersburg State University, Institute of Translational Biomedicine, Saint Petersburg, 199034, Russia; University of Tartu, Institute of Bio- and Translational Medicine, Tartu, 50411, Estonia

## Abstract

Pathogens imposed selective pressure on humans and shaped genetic variation in immunity genes. This can also be true for a fraction of causal variants implicated in chronic inflammatory disorders. Hence, locating adaptive mutations among candidate variants for these disorders can be a promising way to prioritize and decipher their functional response to microbial stimuli and contribution to pathogenesis. This idea has been discussed for decades, but challenges in locating adaptive SNPs hindered its application in practice. Our study addresses this issue and shows that a fraction of candidate variants for inflammatory conditions evolved under moderate and weak selection regimes (sweeps), and such variants are mappable. Using a novel powerful local-tree-based methodology, we show that 204 out of 593 risk loci for 21 autoimmune disorders contain at least one candidate SNP with strong evidence of selection. More importantly, in 28% of cases, these candidates for causal variants colocalize with SNPs under natural selection that we fine-mapped in this study. Causal SNPs under selection represent promising targets for functional experiments. Such experiments will help decipher molecular events triggered by infectious agents, a likely early event in autoimmunity. Finally, we show that a large fraction (60%) of candidate variants are either hitchhikers or linked with the selected mutation. Our findings, thus, support both hitchhiking and natural selection models, with the latter having important practical implications in medicine.
