## Supplementary Table 2 for "Prioritising Autoimmunity Risk Variants for Functional Analyses by Fine-Mapping Mutations Under Natural Selection"

### Sheet: SNPs_in_balancing_haplotypes
	Candidate SNPs in balancing haplotypes
	Data on balancing haplotypes from (Siewert & Voight, 2017)
	(a)	Start and End positions are taken from the 'SNPs_in_Haplotype' field of 'TopScoringHapsAllChromIncXCEU.txt' file
	(b,c)	Inferences on Age and logLR are taken from CLUES analysis. We note that such inferences are not applicable for balancing haplotypes and are given for general interest
	Chromosome	Tested Candidate SNP position (9372 SNPs)	Balancing Haplotype Start (a)	Balancing Haplotype End	Balancing haplotype, bp	Top Scoring Beta loc (hg19)	Beta Score	Nearest Gene	Age (b)	IndexSNP	logLR (c)
	2	102971865	102967236	102982094	14858	102967857	77.5458	ILRL1	23065.8	rs990171	0.5929
	2	102971865	102967236	102982094	14858	102967858	80.3586	ILRL1	23065.8	rs990171	0.5929
	2	102971865	102967236	102982094	14858	102967928	80.3586	ILRL1	23065.8	rs990171	0.5929
	2	102971865	102967236	102982094	14858	102968007	64.627	ILRL1	23065.8	rs990171	0.5929
	2	102971865	102967236	102982094	14858	102968075	61.8143	ILRL1	23065.8	rs990171	0.5929
	2	102971865	102967236	102982094	14858	102968285	74.2214	ILRL1	23065.8	rs990171	0.5929
	2	102981644	102967236	102982094	14858	102967857	77.5458	ILRL1	23065.8	rs990171	0.5929
	2	102981644	102967236	102982094	14858	102967858	80.3586	ILRL1	23065.8	rs990171	0.5929
	2	102981644	102967236	102982094	14858	102967928	80.3586	ILRL1	23065.8	rs990171	0.5929
	2	102981644	102967236	102982094	14858	102968007	64.627	ILRL1	23065.8	rs990171	0.5929
	2	102981644	102967236	102982094	14858	102968075	61.8143	ILRL1	23065.8	rs990171	0.5929
	2	102981644	102967236	102982094	14858	102968285	74.2214	ILRL1	23065.8	rs990171	0.5929
	2	102974328	102967236	102982094	14858	102967857	77.5458	ILRL1	12106.5	rs10189629	5.81155
	2	102974328	102967236	102982094	14858	102967858	80.3586	ILRL1	12106.5	rs10189629	5.81155
	2	102974328	102967236	102982094	14858	102967928	80.3586	ILRL1	12106.5	rs10189629	5.81155
	2	102974328	102967236	102982094	14858	102968007	64.627	ILRL1	12106.5	rs10189629	5.81155
	2	102974328	102967236	102982094	14858	102968075	61.8143	ILRL1	12106.5	rs10189629	5.81155
	2	102974328	102967236	102982094	14858	102968285	74.2214	ILRL1	12106.5	rs10189629	5.81155
	2	102982033	102967236	102982094	14858	102967857	77.5458	ILRL1	12106.5	rs10189629	5.81155
	2	102982033	102967236	102982094	14858	102967858	80.3586	ILRL1	12106.5	rs10189629	5.81155
	2	102982033	102967236	102982094	14858	102967928	80.3586	ILRL1	12106.5	rs10189629	5.81155
	2	102982033	102967236	102982094	14858	102968007	64.627	ILRL1	12106.5	rs10189629	5.81155
	2	102982033	102967236	102982094	14858	102968075	61.8143	ILRL1	12106.5	rs10189629	5.81155
	2	102982033	102967236	102982094	14858	102968285	74.2214	ILRL1	12106.5	rs10189629	5.81155
	4	185620108	185614705	185656807	42102	185638723	64.5844	CENPU	14183.5	rs2130392	0.1459
	4	185620108	185614705	185656807	42102	185639134	91.2637	CENPU	14183.5	rs2130392	0.1459
	4	185620108	185614705	185656807	42102	185639192	91.2637	CENPU	14183.5	rs2130392	0.1459
	4	185620108	185614705	185656807	42102	185639720	105.115	CENPU	14183.5	rs2130392	0.1459
	4	185620108	185614705	185656807	42102	185639728	94.7094	CENPU	14183.5	rs2130392	0.1459
	4	185620108	185614705	185656807	42102	185639742	94.7094	CENPU	14183.5	rs2130392	0.1459
	4	185620108	185614705	185656807	42102	185639762	105.115	CENPU	14183.5	rs2130392	0.1459
	4	185620108	185614705	185656807	42102	185639894	94.7094	CENPU	14183.5	rs2130392	0.1459
	4	185620108	185614705	185656807	42102	185639903	94.7094	CENPU	14183.5	rs2130392	0.1459
	4	185620108	185614705	185656807	42102	185639961	94.7094	CENPU	14183.5	rs2130392	0.1459
	4	185620108	185614705	185656807	42102	185640057	78.4355	CENPU	14183.5	rs2130392	0.1459
	4	185620108	185614705	185656807	42102	185640216	94.7094	CENPU	14183.5	rs2130392	0.1459
	4	185622046	185614705	185656807	42102	185638723	64.5844	CENPU	14183.5	rs2130392	0.1459
	4	185622046	185614705	185656807	42102	185639134	91.2637	CENPU	14183.5	rs2130392	0.1459
	4	185622046	185614705	185656807	42102	185639192	91.2637	CENPU	14183.5	rs2130392	0.1459
	4	185622046	185614705	185656807	42102	185639720	105.115	CENPU	14183.5	rs2130392	0.1459
	4	185622046	185614705	185656807	42102	185639728	94.7094	CENPU	14183.5	rs2130392	0.1459
	4	185622046	185614705	185656807	42102	185639742	94.7094	CENPU	14183.5	rs2130392	0.1459
	4	185622046	185614705	185656807	42102	185639762	105.115	CENPU	14183.5	rs2130392	0.1459
	4	185622046	185614705	185656807	42102	185639894	94.7094	CENPU	14183.5	rs2130392	0.1459
	4	185622046	185614705	185656807	42102	185639903	94.7094	CENPU	14183.5	rs2130392	0.1459
	4	185622046	185614705	185656807	42102	185639961	94.7094	CENPU	14183.5	rs2130392	0.1459
	4	185622046	185614705	185656807	42102	185640057	78.4355	CENPU	14183.5	rs2130392	0.1459
	4	185622046	185614705	185656807	42102	185640216	94.7094	CENPU	14183.5	rs2130392	0.1459
	4	185624388	185614705	185656807	42102	185638723	64.5844	CENPU	16386.8	rs2130392	0.05435
	4	185624388	185614705	185656807	42102	185639134	91.2637	CENPU	16386.8	rs2130392	0.05435
	4	185624388	185614705	185656807	42102	185639192	91.2637	CENPU	16386.8	rs2130392	0.05435
	4	185624388	185614705	185656807	42102	185639720	105.115	CENPU	16386.8	rs2130392	0.05435
	4	185624388	185614705	185656807	42102	185639728	94.7094	CENPU	16386.8	rs2130392	0.05435
	4	185624388	185614705	185656807	42102	185639742	94.7094	CENPU	16386.8	rs2130392	0.05435
	4	185624388	185614705	185656807	42102	185639762	105.115	CENPU	16386.8	rs2130392	0.05435
	4	185624388	185614705	185656807	42102	185639894	94.7094	CENPU	16386.8	rs2130392	0.05435
	4	185624388	185614705	185656807	42102	185639903	94.7094	CENPU	16386.8	rs2130392	0.05435
	4	185624388	185614705	185656807	42102	185639961	94.7094	CENPU	16386.8	rs2130392	0.05435
	4	185624388	185614705	185656807	42102	185640057	78.4355	CENPU	16386.8	rs2130392	0.05435
	4	185624388	185614705	185656807	42102	185640216	94.7094	CENPU	16386.8	rs2130392	0.05435
	4	185625523	185614705	185656807	42102	185638723	64.5844	CENPU	16386.8	rs2130392	0.05435
	4	185625523	185614705	185656807	42102	185639134	91.2637	CENPU	16386.8	rs2130392	0.05435
	4	185625523	185614705	185656807	42102	185639192	91.2637	CENPU	16386.8	rs2130392	0.05435
	4	185625523	185614705	185656807	42102	185639720	105.115	CENPU	16386.8	rs2130392	0.05435
	4	185625523	185614705	185656807	42102	185639728	94.7094	CENPU	16386.8	rs2130392	0.05435
	4	185625523	185614705	185656807	42102	185639742	94.7094	CENPU	16386.8	rs2130392	0.05435
	4	185625523	185614705	185656807	42102	185639762	105.115	CENPU	16386.8	rs2130392	0.05435
	4	185625523	185614705	185656807	42102	185639894	94.7094	CENPU	16386.8	rs2130392	0.05435
	4	185625523	185614705	185656807	42102	185639903	94.7094	CENPU	16386.8	rs2130392	0.05435
	4	185625523	185614705	185656807	42102	185639961	94.7094	CENPU	16386.8	rs2130392	0.05435
	4	185625523	185614705	185656807	42102	185640057	78.4355	CENPU	16386.8	rs2130392	0.05435
	4	185625523	185614705	185656807	42102	185640216	94.7094	CENPU	16386.8	rs2130392	0.05435
	4	185625657	185614705	185656807	42102	185638723	64.5844	CENPU	16386.8	rs2130392	0.05435
	4	185625657	185614705	185656807	42102	185639134	91.2637	CENPU	16386.8	rs2130392	0.05435
	4	185625657	185614705	185656807	42102	185639192	91.2637	CENPU	16386.8	rs2130392	0.05435
	4	185625657	185614705	185656807	42102	185639720	105.115	CENPU	16386.8	rs2130392	0.05435
	4	185625657	185614705	185656807	42102	185639728	94.7094	CENPU	16386.8	rs2130392	0.05435
	4	185625657	185614705	185656807	42102	185639742	94.7094	CENPU	16386.8	rs2130392	0.05435
	4	185625657	185614705	185656807	42102	185639762	105.115	CENPU	16386.8	rs2130392	0.05435
	4	185625657	185614705	185656807	42102	185639894	94.7094	CENPU	16386.8	rs2130392	0.05435
	4	185625657	185614705	185656807	42102	185639903	94.7094	CENPU	16386.8	rs2130392	0.05435
	4	185625657	185614705	185656807	42102	185639961	94.7094	CENPU	16386.8	rs2130392	0.05435
	4	185625657	185614705	185656807	42102	185640057	78.4355	CENPU	16386.8	rs2130392	0.05435
	4	185625657	185614705	185656807	42102	185640216	94.7094	CENPU	16386.8	rs2130392	0.05435
	4	185626542	185614705	185656807	42102	185638723	64.5844	CENPU	16386.8	rs2130392	0.05435
	4	185626542	185614705	185656807	42102	185639134	91.2637	CENPU	16386.8	rs2130392	0.05435
	4	185626542	185614705	185656807	42102	185639192	91.2637	CENPU	16386.8	rs2130392	0.05435
	4	185626542	185614705	185656807	42102	185639720	105.115	CENPU	16386.8	rs2130392	0.05435
	4	185626542	185614705	185656807	42102	185639728	94.7094	CENPU	16386.8	rs2130392	0.05435
	4	185626542	185614705	185656807	42102	185639742	94.7094	CENPU	16386.8	rs2130392	0.05435
	4	185626542	185614705	185656807	42102	185639762	105.115	CENPU	16386.8	rs2130392	0.05435
	4	185626542	185614705	185656807	42102	185639894	94.7094	CENPU	16386.8	rs2130392	0.05435
	4	185626542	185614705	185656807	42102	185639903	94.7094	CENPU	16386.8	rs2130392	0.05435
	4	185626542	185614705	185656807	42102	185639961	94.7094	CENPU	16386.8	rs2130392	0.05435
	4	185626542	185614705	185656807	42102	185640057	78.4355	CENPU	16386.8	rs2130392	0.05435
	4	185626542	185614705	185656807	42102	185640216	94.7094	CENPU	16386.8	rs2130392	0.05435
	4	185635311	185614705	185656807	42102	185638723	64.5844	CENPU	16194.5	rs2130392	0.345
	4	185635311	185614705	185656807	42102	185639134	91.2637	CENPU	16194.5	rs2130392	0.345
	4	185635311	185614705	185656807	42102	185639192	91.2637	CENPU	16194.5	rs2130392	0.345
	4	185635311	185614705	185656807	42102	185639720	105.115	CENPU	16194.5	rs2130392	0.345
	4	185635311	185614705	185656807	42102	185639728	94.7094	CENPU	16194.5	rs2130392	0.345
	4	185635311	185614705	185656807	42102	185639742	94.7094	CENPU	16194.5	rs2130392	0.345
	4	185635311	185614705	185656807	42102	185639762	105.115	CENPU	16194.5	rs2130392	0.345
	4	185635311	185614705	185656807	42102	185639894	94.7094	CENPU	16194.5	rs2130392	0.345
	4	185635311	185614705	185656807	42102	185639903	94.7094	CENPU	16194.5	rs2130392	0.345
	4	185635311	185614705	185656807	42102	185639961	94.7094	CENPU	16194.5	rs2130392	0.345
	4	185635311	185614705	185656807	42102	185640057	78.4355	CENPU	16194.5	rs2130392	0.345
	4	185635311	185614705	185656807	42102	185640216	94.7094	CENPU	16194.5	rs2130392	0.345
	4	185636217	185614705	185656807	42102	185638723	64.5844	CENPU	16194.5	rs2130392	0.345
	4	185636217	185614705	185656807	42102	185639134	91.2637	CENPU	16194.5	rs2130392	0.345
	4	185636217	185614705	185656807	42102	185639192	91.2637	CENPU	16194.5	rs2130392	0.345
	4	185636217	185614705	185656807	42102	185639720	105.115	CENPU	16194.5	rs2130392	0.345
	4	185636217	185614705	185656807	42102	185639728	94.7094	CENPU	16194.5	rs2130392	0.345
	4	185636217	185614705	185656807	42102	185639742	94.7094	CENPU	16194.5	rs2130392	0.345
	4	185636217	185614705	185656807	42102	185639762	105.115	CENPU	16194.5	rs2130392	0.345
	4	185636217	185614705	185656807	42102	185639894	94.7094	CENPU	16194.5	rs2130392	0.345
	4	185636217	185614705	185656807	42102	185639903	94.7094	CENPU	16194.5	rs2130392	0.345
	4	185636217	185614705	185656807	42102	185639961	94.7094	CENPU	16194.5	rs2130392	0.345
	4	185636217	185614705	185656807	42102	185640057	78.4355	CENPU	16194.5	rs2130392	0.345
	4	185636217	185614705	185656807	42102	185640216	94.7094	CENPU	16194.5	rs2130392	0.345
	4	185637418	185614705	185656807	42102	185638723	64.5844	CENPU	16194.5	rs2130392	0.345
	4	185637418	185614705	185656807	42102	185639134	91.2637	CENPU	16194.5	rs2130392	0.345
	4	185637418	185614705	185656807	42102	185639192	91.2637	CENPU	16194.5	rs2130392	0.345
	4	185637418	185614705	185656807	42102	185639720	105.115	CENPU	16194.5	rs2130392	0.345
	4	185637418	185614705	185656807	42102	185639728	94.7094	CENPU	16194.5	rs2130392	0.345
	4	185637418	185614705	185656807	42102	185639742	94.7094	CENPU	16194.5	rs2130392	0.345
	4	185637418	185614705	185656807	42102	185639762	105.115	CENPU	16194.5	rs2130392	0.345
	4	185637418	185614705	185656807	42102	185639894	94.7094	CENPU	16194.5	rs2130392	0.345
	4	185637418	185614705	185656807	42102	185639903	94.7094	CENPU	16194.5	rs2130392	0.345
	4	185637418	185614705	185656807	42102	185639961	94.7094	CENPU	16194.5	rs2130392	0.345
	4	185637418	185614705	185656807	42102	185640057	78.4355	CENPU	16194.5	rs2130392	0.345
	4	185637418	185614705	185656807	42102	185640216	94.7094	CENPU	16194.5	rs2130392	0.345
	4	185638853	185614705	185656807	42102	185638723	64.5844	CENPU	16194.5	rs2130392	0.345
	4	185638853	185614705	185656807	42102	185639134	91.2637	CENPU	16194.5	rs2130392	0.345
	4	185638853	185614705	185656807	42102	185639192	91.2637	CENPU	16194.5	rs2130392	0.345
	4	185638853	185614705	185656807	42102	185639720	105.115	CENPU	16194.5	rs2130392	0.345
	4	185638853	185614705	185656807	42102	185639728	94.7094	CENPU	16194.5	rs2130392	0.345
	4	185638853	185614705	185656807	42102	185639742	94.7094	CENPU	16194.5	rs2130392	0.345
	4	185638853	185614705	185656807	42102	185639762	105.115	CENPU	16194.5	rs2130392	0.345
	4	185638853	185614705	185656807	42102	185639894	94.7094	CENPU	16194.5	rs2130392	0.345
	4	185638853	185614705	185656807	42102	185639903	94.7094	CENPU	16194.5	rs2130392	0.345
	4	185638853	185614705	185656807	42102	185639961	94.7094	CENPU	16194.5	rs2130392	0.345
	4	185638853	185614705	185656807	42102	185640057	78.4355	CENPU	16194.5	rs2130392	0.345
	4	185638853	185614705	185656807	42102	185640216	94.7094	CENPU	16194.5	rs2130392	0.345
	4	185638876	185614705	185656807	42102	185638723	64.5844	CENPU	15122.6	rs2130392	0.0464
	4	185638876	185614705	185656807	42102	185639134	91.2637	CENPU	15122.6	rs2130392	0.0464
	4	185638876	185614705	185656807	42102	185639192	91.2637	CENPU	15122.6	rs2130392	0.0464
	4	185638876	185614705	185656807	42102	185639720	105.115	CENPU	15122.6	rs2130392	0.0464
	4	185638876	185614705	185656807	42102	185639728	94.7094	CENPU	15122.6	rs2130392	0.0464
	4	185638876	185614705	185656807	42102	185639742	94.7094	CENPU	15122.6	rs2130392	0.0464
	4	185638876	185614705	185656807	42102	185639762	105.115	CENPU	15122.6	rs2130392	0.0464
	4	185638876	185614705	185656807	42102	185639894	94.7094	CENPU	15122.6	rs2130392	0.0464
	4	185638876	185614705	185656807	42102	185639903	94.7094	CENPU	15122.6	rs2130392	0.0464
	4	185638876	185614705	185656807	42102	185639961	94.7094	CENPU	15122.6	rs2130392	0.0464
	4	185638876	185614705	185656807	42102	185640057	78.4355	CENPU	15122.6	rs2130392	0.0464
	4	185638876	185614705	185656807	42102	185640216	94.7094	CENPU	15122.6	rs2130392	0.0464
	4	185639169	185614705	185656807	42102	185638723	64.5844	CENPU	15122.6	rs2130392	0.0464
	4	185639169	185614705	185656807	42102	185639134	91.2637	CENPU	15122.6	rs2130392	0.0464
	4	185639169	185614705	185656807	42102	185639192	91.2637	CENPU	15122.6	rs2130392	0.0464
	4	185639169	185614705	185656807	42102	185639720	105.115	CENPU	15122.6	rs2130392	0.0464
	4	185639169	185614705	185656807	42102	185639728	94.7094	CENPU	15122.6	rs2130392	0.0464
	4	185639169	185614705	185656807	42102	185639742	94.7094	CENPU	15122.6	rs2130392	0.0464
	4	185639169	185614705	185656807	42102	185639762	105.115	CENPU	15122.6	rs2130392	0.0464
	4	185639169	185614705	185656807	42102	185639894	94.7094	CENPU	15122.6	rs2130392	0.0464
	4	185639169	185614705	185656807	42102	185639903	94.7094	CENPU	15122.6	rs2130392	0.0464
	4	185639169	185614705	185656807	42102	185639961	94.7094	CENPU	15122.6	rs2130392	0.0464
	4	185639169	185614705	185656807	42102	185640057	78.4355	CENPU	15122.6	rs2130392	0.0464
	4	185639169	185614705	185656807	42102	185640216	94.7094	CENPU	15122.6	rs2130392	0.0464
	4	185649866	185614705	185656807	42102	185638723	64.5844	CENPU	13984.6	rs2130392	0.506
	4	185649866	185614705	185656807	42102	185639134	91.2637	CENPU	13984.6	rs2130392	0.506
	4	185649866	185614705	185656807	42102	185639192	91.2637	CENPU	13984.6	rs2130392	0.506
	4	185649866	185614705	185656807	42102	185639720	105.115	CENPU	13984.6	rs2130392	0.506
	4	185649866	185614705	185656807	42102	185639728	94.7094	CENPU	13984.6	rs2130392	0.506
	4	185649866	185614705	185656807	42102	185639742	94.7094	CENPU	13984.6	rs2130392	0.506
	4	185649866	185614705	185656807	42102	185639762	105.115	CENPU	13984.6	rs2130392	0.506
	4	185649866	185614705	185656807	42102	185639894	94.7094	CENPU	13984.6	rs2130392	0.506
	4	185649866	185614705	185656807	42102	185639903	94.7094	CENPU	13984.6	rs2130392	0.506
	4	185649866	185614705	185656807	42102	185639961	94.7094	CENPU	13984.6	rs2130392	0.506
	4	185649866	185614705	185656807	42102	185640057	78.4355	CENPU	13984.6	rs2130392	0.506
	4	185649866	185614705	185656807	42102	185640216	94.7094	CENPU	13984.6	rs2130392	0.506
	4	185652147	185614705	185656807	42102	185638723	64.5844	CENPU	13984.6	rs2130392	0.506
	4	185652147	185614705	185656807	42102	185639134	91.2637	CENPU	13984.6	rs2130392	0.506
	4	185652147	185614705	185656807	42102	185639192	91.2637	CENPU	13984.6	rs2130392	0.506
	4	185652147	185614705	185656807	42102	185639720	105.115	CENPU	13984.6	rs2130392	0.506
	4	185652147	185614705	185656807	42102	185639728	94.7094	CENPU	13984.6	rs2130392	0.506
	4	185652147	185614705	185656807	42102	185639742	94.7094	CENPU	13984.6	rs2130392	0.506
	4	185652147	185614705	185656807	42102	185639762	105.115	CENPU	13984.6	rs2130392	0.506
	4	185652147	185614705	185656807	42102	185639894	94.7094	CENPU	13984.6	rs2130392	0.506
	4	185652147	185614705	185656807	42102	185639903	94.7094	CENPU	13984.6	rs2130392	0.506
	4	185652147	185614705	185656807	42102	185639961	94.7094	CENPU	13984.6	rs2130392	0.506
	4	185652147	185614705	185656807	42102	185640057	78.4355	CENPU	13984.6	rs2130392	0.506
	4	185652147	185614705	185656807	42102	185640216	94.7094	CENPU	13984.6	rs2130392	0.506
	4	185652871	185614705	185656807	42102	185638723	64.5844	CENPU	13984.6	rs2130392	0.506
	4	185652871	185614705	185656807	42102	185639134	91.2637	CENPU	13984.6	rs2130392	0.506
	4	185652871	185614705	185656807	42102	185639192	91.2637	CENPU	13984.6	rs2130392	0.506
	4	185652871	185614705	185656807	42102	185639720	105.115	CENPU	13984.6	rs2130392	0.506
	4	185652871	185614705	185656807	42102	185639728	94.7094	CENPU	13984.6	rs2130392	0.506
	4	185652871	185614705	185656807	42102	185639742	94.7094	CENPU	13984.6	rs2130392	0.506
	4	185652871	185614705	185656807	42102	185639762	105.115	CENPU	13984.6	rs2130392	0.506
	4	185652871	185614705	185656807	42102	185639894	94.7094	CENPU	13984.6	rs2130392	0.506
	4	185652871	185614705	185656807	42102	185639903	94.7094	CENPU	13984.6	rs2130392	0.506
	4	185652871	185614705	185656807	42102	185639961	94.7094	CENPU	13984.6	rs2130392	0.506
	4	185652871	185614705	185656807	42102	185640057	78.4355	CENPU	13984.6	rs2130392	0.506
	4	185652871	185614705	185656807	42102	185640216	94.7094	CENPU	13984.6	rs2130392	0.506
	4	185653826	185614705	185656807	42102	185638723	64.5844	CENPU	20905	rs2130392	0.0331
	4	185653826	185614705	185656807	42102	185639134	91.2637	CENPU	20905	rs2130392	0.0331
	4	185653826	185614705	185656807	42102	185639192	91.2637	CENPU	20905	rs2130392	0.0331
	4	185653826	185614705	185656807	42102	185639720	105.115	CENPU	20905	rs2130392	0.0331
	4	185653826	185614705	185656807	42102	185639728	94.7094	CENPU	20905	rs2130392	0.0331
	4	185653826	185614705	185656807	42102	185639742	94.7094	CENPU	20905	rs2130392	0.0331
	4	185653826	185614705	185656807	42102	185639762	105.115	CENPU	20905	rs2130392	0.0331
	4	185653826	185614705	185656807	42102	185639894	94.7094	CENPU	20905	rs2130392	0.0331
	4	185653826	185614705	185656807	42102	185639903	94.7094	CENPU	20905	rs2130392	0.0331
	4	185653826	185614705	185656807	42102	185639961	94.7094	CENPU	20905	rs2130392	0.0331
	4	185653826	185614705	185656807	42102	185640057	78.4355	CENPU	20905	rs2130392	0.0331
	4	185653826	185614705	185656807	42102	185640216	94.7094	CENPU	20905	rs2130392	0.0331
	4	185654723	185614705	185656807	42102	185638723	64.5844	CENPU	13212.4	rs2130392	0.1229
	4	185654723	185614705	185656807	42102	185639134	91.2637	CENPU	13212.4	rs2130392	0.1229
	4	185654723	185614705	185656807	42102	185639192	91.2637	CENPU	13212.4	rs2130392	0.1229
	4	185654723	185614705	185656807	42102	185639720	105.115	CENPU	13212.4	rs2130392	0.1229
	4	185654723	185614705	185656807	42102	185639728	94.7094	CENPU	13212.4	rs2130392	0.1229
	4	185654723	185614705	185656807	42102	185639742	94.7094	CENPU	13212.4	rs2130392	0.1229
	4	185654723	185614705	185656807	42102	185639762	105.115	CENPU	13212.4	rs2130392	0.1229
	4	185654723	185614705	185656807	42102	185639894	94.7094	CENPU	13212.4	rs2130392	0.1229
	4	185654723	185614705	185656807	42102	185639903	94.7094	CENPU	13212.4	rs2130392	0.1229
	4	185654723	185614705	185656807	42102	185639961	94.7094	CENPU	13212.4	rs2130392	0.1229
	4	185654723	185614705	185656807	42102	185640057	78.4355	CENPU	13212.4	rs2130392	0.1229
	4	185654723	185614705	185656807	42102	185640216	94.7094	CENPU	13212.4	rs2130392	0.1229
	8	129553697	129553545	129653293	99748	129603326	93.8418	TMM75	56884.5	rs6651252	0.0248
	8	129553697	129553545	129653384	99839	129603501	93.9159	TMM75	56884.5	rs6651252	0.0248
	8	129553703	129553545	129653293	99748	129603326	93.8418	TMM75	56884.5	rs6651252	0.0248
	8	129553703	129553545	129653384	99839	129603501	93.9159	TMM75	56884.5	rs6651252	0.0248
	8	129555443	129553545	129653293	99748	129603326	93.8418	TMM75	74961.5	rs6651252	0.1161
	8	129555443	129553545	129653384	99839	129603501	93.9159	TMM75	74961.5	rs6651252	0.1161
	8	129555532	129553545	129653293	99748	129603326	93.8418	TMM75	56884.5	rs6651252	0.0248
	8	129555532	129553545	129653384	99839	129603501	93.9159	TMM75	56884.5	rs6651252	0.0248
	8	129556163	129553545	129653293	99748	129603326	93.8418	TMM75	56884.5	rs6651252	0.0248
	8	129556163	129553545	129653384	99839	129603501	93.9159	TMM75	56884.5	rs6651252	0.0248
	8	129556356	129553545	129653293	99748	129603326	93.8418	TMM75	56884.5	rs6651252	0.0248
	8	129556356	129553545	129653384	99839	129603501	93.9159	TMM75	56884.5	rs6651252	0.0248
	8	129557523	129553545	129653293	99748	129603326	93.8418	TMM75	27287.9	rs6651252	0.00665
	8	129557523	129553545	129653384	99839	129603501	93.9159	TMM75	27287.9	rs6651252	0.00665
	8	129557592	129553545	129653293	99748	129603326	93.8418	TMM75	27287.9	rs6651252	0.00665
	8	129557592	129553545	129653384	99839	129603501	93.9159	TMM75	27287.9	rs6651252	0.00665
	8	129557952	129553545	129653293	99748	129603326	93.8418	TMM75	27287.9	rs6651252	0.00665
	8	129557952	129553545	129653384	99839	129603501	93.9159	TMM75	27287.9	rs6651252	0.00665
	8	129559311	129553545	129653293	99748	129603326	93.8418	TMM75	27287.9	rs6651252	0.00665
	8	129559311	129553545	129653384	99839	129603501	93.9159	TMM75	27287.9	rs6651252	0.00665
	8	129561323	129553545	129653293	99748	129603326	93.8418	TMM75	27287.9	rs6651252	0.00665
	8	129561323	129553545	129653384	99839	129603501	93.9159	TMM75	27287.9	rs6651252	0.00665
	8	129561866	129553545	129653293	99748	129603326	93.8418	TMM75	27287.9	rs6651252	0.00665
	8	129561866	129553545	129653384	99839	129603501	93.9159	TMM75	27287.9	rs6651252	0.00665
	8	129564944	129553545	129653293	99748	129603326	93.8418	TMM75	50205.9	rs6651252	0.08995
	8	129564944	129553545	129653384	99839	129603501	93.9159	TMM75	50205.9	rs6651252	0.08995
	8	129567181	129553545	129653293	99748	129603326	93.8418	TMM75	50205.9	rs6651252	0.08995
	8	129567181	129553545	129653384	99839	129603501	93.9159	TMM75	50205.9	rs6651252	0.08995
	8	129567292	129553545	129653293	99748	129603326	93.8418	TMM75	53650.2	rs6651252	0.0711
	8	129567292	129553545	129653384	99839	129603501	93.9159	TMM75	53650.2	rs6651252	0.0711
	8	129567515	129553545	129653293	99748	129603326	93.8418	TMM75	50241.3	rs6651252	0.02195
	8	129567515	129553545	129653384	99839	129603501	93.9159	TMM75	50241.3	rs6651252	0.02195
	8	129569033	129553545	129653293	99748	129603326	93.8418	TMM75	50241.3	rs6651252	0.02195
	8	129569033	129553545	129653384	99839	129603501	93.9159	TMM75	50241.3	rs6651252	0.02195
	8	129569371	129553545	129653293	99748	129603326	93.8418	TMM75	53650.2	rs6651252	0.0711
	8	129569371	129553545	129653384	99839	129603501	93.9159	TMM75	53650.2	rs6651252	0.0711
	8	129569551	129553545	129653293	99748	129603326	93.8418	TMM75	50241.3	rs6651252	0.02195
	8	129569551	129553545	129653384	99839	129603501	93.9159	TMM75	50241.3	rs6651252	0.02195
	10	59924582	59924046	59939025	14979	59926136	79.6005	IPMK	4685.05	rs1819658	0.09185
	10	59924582	59924046	59939025	14979	59928997	54.8589	IPMK	4685.05	rs1819658	0.09185
	10	59924582	59924046	59939025	14979	59929004	54.8589	IPMK	4685.05	rs1819658	0.09185
	10	59926136	59924046	59939025	14979	59926136	79.6005	IPMK	4685.05	rs1819658	0.09185
	10	59926136	59924046	59939025	14979	59928997	54.8589	IPMK	4685.05	rs1819658	0.09185
	10	59926136	59924046	59939025	14979	59929004	54.8589	IPMK	4685.05	rs1819658	0.09185
	10	59926336	59924046	59939025	14979	59926136	79.6005	IPMK	122738	rs1819658	0.00015
	10	59926336	59924046	59939025	14979	59928997	54.8589	IPMK	122738	rs1819658	0.00015
	10	59926336	59924046	59939025	14979	59929004	54.8589	IPMK	122738	rs1819658	0.00015
	10	59926451	59924046	59939025	14979	59926136	79.6005	IPMK	111063	rs1819658	0.07075
	10	59926451	59924046	59939025	14979	59928997	54.8589	IPMK	111063	rs1819658	0.07075
	10	59926451	59924046	59939025	14979	59929004	54.8589	IPMK	111063	rs1819658	0.07075
	10	59926486	59924046	59939025	14979	59926136	79.6005	IPMK	111063	rs1819658	0.07075
	10	59926486	59924046	59939025	14979	59928997	54.8589	IPMK	111063	rs1819658	0.07075
	10	59926486	59924046	59939025	14979	59929004	54.8589	IPMK	111063	rs1819658	0.07075
	10	59926535	59924046	59939025	14979	59926136	79.6005	IPMK	122738	rs1819658	0.00015
	10	59926535	59924046	59939025	14979	59928997	54.8589	IPMK	122738	rs1819658	0.00015
	10	59926535	59924046	59939025	14979	59929004	54.8589	IPMK	122738	rs1819658	0.00015
	10	59926555	59924046	59939025	14979	59926136	79.6005	IPMK	111063	rs1819658	0.07075
	10	59926555	59924046	59939025	14979	59928997	54.8589	IPMK	111063	rs1819658	0.07075
	10	59926555	59924046	59939025	14979	59929004	54.8589	IPMK	111063	rs1819658	0.07075
	10	59926584	59924046	59939025	14979	59926136	79.6005	IPMK	111063	rs1819658	0.07075
	10	59926584	59924046	59939025	14979	59928997	54.8589	IPMK	111063	rs1819658	0.07075
	10	59926584	59924046	59939025	14979	59929004	54.8589	IPMK	111063	rs1819658	0.07075
	10	59926602	59924046	59939025	14979	59926136	79.6005	IPMK	111063	rs1819658	0.07075
	10	59926602	59924046	59939025	14979	59928997	54.8589	IPMK	111063	rs1819658	0.07075
	10	59926602	59924046	59939025	14979	59929004	54.8589	IPMK	111063	rs1819658	0.07075
	10	59926972	59924046	59939025	14979	59926136	79.6005	IPMK	122738	rs1819658	0.00015
	10	59926972	59924046	59939025	14979	59928997	54.8589	IPMK	122738	rs1819658	0.00015
	10	59926972	59924046	59939025	14979	59929004	54.8589	IPMK	122738	rs1819658	0.00015
	10	59926977	59924046	59939025	14979	59926136	79.6005	IPMK	111063	rs1819658	0.07075
	10	59926977	59924046	59939025	14979	59928997	54.8589	IPMK	111063	rs1819658	0.07075
	10	59926977	59924046	59939025	14979	59929004	54.8589	IPMK	111063	rs1819658	0.07075
	10	59927241	59924046	59939025	14979	59926136	79.6005	IPMK	111063	rs1819658	0.07075
	10	59927241	59924046	59939025	14979	59928997	54.8589	IPMK	111063	rs1819658	0.07075
	10	59927241	59924046	59939025	14979	59929004	54.8589	IPMK	111063	rs1819658	0.07075
	10	59927277	59924046	59939025	14979	59926136	79.6005	IPMK	122738	rs1819658	0.00015
	10	59927277	59924046	59939025	14979	59928997	54.8589	IPMK	122738	rs1819658	0.00015
	10	59927277	59924046	59939025	14979	59929004	54.8589	IPMK	122738	rs1819658	0.00015
	10	59927315	59924046	59939025	14979	59926136	79.6005	IPMK	111063	rs1819658	0.07075
	10	59927315	59924046	59939025	14979	59928997	54.8589	IPMK	111063	rs1819658	0.07075
	10	59927315	59924046	59939025	14979	59929004	54.8589	IPMK	111063	rs1819658	0.07075
	10	59927759	59924046	59939025	14979	59926136	79.6005	IPMK	122738	rs1819658	0.00015
	10	59927759	59924046	59939025	14979	59928997	54.8589	IPMK	122738	rs1819658	0.00015
	10	59927759	59924046	59939025	14979	59929004	54.8589	IPMK	122738	rs1819658	0.00015
	10	59928166	59924046	59939025	14979	59926136	79.6005	IPMK	122738	rs1819658	0.00015
	10	59928166	59924046	59939025	14979	59928997	54.8589	IPMK	122738	rs1819658	0.00015
	10	59928166	59924046	59939025	14979	59929004	54.8589	IPMK	122738	rs1819658	0.00015
	10	59928252	59924046	59939025	14979	59926136	79.6005	IPMK	111063	rs1819658	0.07075
	10	59928252	59924046	59939025	14979	59928997	54.8589	IPMK	111063	rs1819658	0.07075
	10	59928252	59924046	59939025	14979	59929004	54.8589	IPMK	111063	rs1819658	0.07075
	10	59928282	59924046	59939025	14979	59926136	79.6005	IPMK	111063	rs1819658	0.07075
	10	59928282	59924046	59939025	14979	59928997	54.8589	IPMK	111063	rs1819658	0.07075
	10	59928282	59924046	59939025	14979	59929004	54.8589	IPMK	111063	rs1819658	0.07075
	10	59928315	59924046	59939025	14979	59926136	79.6005	IPMK	111063	rs1819658	0.07075
	10	59928315	59924046	59939025	14979	59928997	54.8589	IPMK	111063	rs1819658	0.07075
	10	59928315	59924046	59939025	14979	59929004	54.8589	IPMK	111063	rs1819658	0.07075
	10	59928337	59924046	59939025	14979	59926136	79.6005	IPMK	122738	rs1819658	0.00015
	10	59928337	59924046	59939025	14979	59928997	54.8589	IPMK	122738	rs1819658	0.00015
	10	59928337	59924046	59939025	14979	59929004	54.8589	IPMK	122738	rs1819658	0.00015
	10	59928596	59924046	59939025	14979	59926136	79.6005	IPMK	112688	rs1819658	0.0699
	10	59928596	59924046	59939025	14979	59928997	54.8589	IPMK	112688	rs1819658	0.0699
	10	59928596	59924046	59939025	14979	59929004	54.8589	IPMK	112688	rs1819658	0.0699
	10	59928695	59924046	59939025	14979	59926136	79.6005	IPMK	123521	rs1819658	0.02885
	10	59928695	59924046	59939025	14979	59928997	54.8589	IPMK	123521	rs1819658	0.02885
	10	59928695	59924046	59939025	14979	59929004	54.8589	IPMK	123521	rs1819658	0.02885
	10	59928918	59924046	59939025	14979	59926136	79.6005	IPMK	112688	rs1819658	0.0699
	10	59928918	59924046	59939025	14979	59928997	54.8589	IPMK	112688	rs1819658	0.0699
	10	59928918	59924046	59939025	14979	59929004	54.8589	IPMK	112688	rs1819658	0.0699
	10	59928997	59924046	59939025	14979	59926136	79.6005	IPMK	123521	rs1819658	0.02885
	10	59928997	59924046	59939025	14979	59928997	54.8589	IPMK	123521	rs1819658	0.02885
	10	59928997	59924046	59939025	14979	59929004	54.8589	IPMK	123521	rs1819658	0.02885
	10	59929004	59924046	59939025	14979	59926136	79.6005	IPMK	123521	rs1819658	0.02885
	10	59929004	59924046	59939025	14979	59928997	54.8589	IPMK	123521	rs1819658	0.02885
	10	59929004	59924046	59939025	14979	59929004	54.8589	IPMK	123521	rs1819658	0.02885
	10	59929127	59924046	59939025	14979	59926136	79.6005	IPMK	112688	rs1819658	0.0699
	10	59929127	59924046	59939025	14979	59928997	54.8589	IPMK	112688	rs1819658	0.0699
	10	59929127	59924046	59939025	14979	59929004	54.8589	IPMK	112688	rs1819658	0.0699
	10	59929343	59924046	59939025	14979	59926136	79.6005	IPMK	123521	rs1819658	0.02885
	10	59929343	59924046	59939025	14979	59928997	54.8589	IPMK	123521	rs1819658	0.02885
	10	59929343	59924046	59939025	14979	59929004	54.8589	IPMK	123521	rs1819658	0.02885
	10	59929512	59924046	59939025	14979	59926136	79.6005	IPMK	123521	rs1819658	0.02885
	10	59929512	59924046	59939025	14979	59928997	54.8589	IPMK	123521	rs1819658	0.02885
	10	59929512	59924046	59939025	14979	59929004	54.8589	IPMK	123521	rs1819658	0.02885
	10	59929625	59924046	59939025	14979	59926136	79.6005	IPMK	112688	rs1819658	0.0699
	10	59929625	59924046	59939025	14979	59928997	54.8589	IPMK	112688	rs1819658	0.0699
	10	59929625	59924046	59939025	14979	59929004	54.8589	IPMK	112688	rs1819658	0.0699
	10	59929697	59924046	59939025	14979	59926136	79.6005	IPMK	123521	rs1819658	0.02885
	10	59929697	59924046	59939025	14979	59928997	54.8589	IPMK	123521	rs1819658	0.02885
	10	59929697	59924046	59939025	14979	59929004	54.8589	IPMK	123521	rs1819658	0.02885
	10	59929866	59924046	59939025	14979	59926136	79.6005	IPMK	123521	rs1819658	0.02885
	10	59929866	59924046	59939025	14979	59928997	54.8589	IPMK	123521	rs1819658	0.02885
	10	59929866	59924046	59939025	14979	59929004	54.8589	IPMK	123521	rs1819658	0.02885
	10	59929896	59924046	59939025	14979	59926136	79.6005	IPMK	112688	rs1819658	0.0699
	10	59929896	59924046	59939025	14979	59928997	54.8589	IPMK	112688	rs1819658	0.0699
	10	59929896	59924046	59939025	14979	59929004	54.8589	IPMK	112688	rs1819658	0.0699
	10	59929993	59924046	59939025	14979	59926136	79.6005	IPMK	112688	rs1819658	0.0699
	10	59929993	59924046	59939025	14979	59928997	54.8589	IPMK	112688	rs1819658	0.0699
	10	59929993	59924046	59939025	14979	59929004	54.8589	IPMK	112688	rs1819658	0.0699
	10	59930392	59924046	59939025	14979	59926136	79.6005	IPMK	123521	rs1819658	0.02885
	10	59930392	59924046	59939025	14979	59928997	54.8589	IPMK	123521	rs1819658	0.02885
	10	59930392	59924046	59939025	14979	59929004	54.8589	IPMK	123521	rs1819658	0.02885
	10	59930819	59924046	59939025	14979	59926136	79.6005	IPMK	123521	rs1819658	0.02885
	10	59930819	59924046	59939025	14979	59928997	54.8589	IPMK	123521	rs1819658	0.02885
	10	59930819	59924046	59939025	14979	59929004	54.8589	IPMK	123521	rs1819658	0.02885
	10	59930829	59924046	59939025	14979	59926136	79.6005	IPMK	112688	rs1819658	0.0699
	10	59930829	59924046	59939025	14979	59928997	54.8589	IPMK	112688	rs1819658	0.0699
	10	59930829	59924046	59939025	14979	59929004	54.8589	IPMK	112688	rs1819658	0.0699
	10	59930978	59924046	59939025	14979	59926136	79.6005	IPMK	112688	rs1819658	0.0699
	10	59930978	59924046	59939025	14979	59928997	54.8589	IPMK	112688	rs1819658	0.0699
	10	59930978	59924046	59939025	14979	59929004	54.8589	IPMK	112688	rs1819658	0.0699
	10	59931330	59924046	59939025	14979	59926136	79.6005	IPMK	123521	rs1819658	0.02885
	10	59931330	59924046	59939025	14979	59928997	54.8589	IPMK	123521	rs1819658	0.02885
	10	59931330	59924046	59939025	14979	59929004	54.8589	IPMK	123521	rs1819658	0.02885
	10	59932183	59924046	59939025	14979	59926136	79.6005	IPMK	112688	rs1819658	0.0699
	10	59932183	59924046	59939025	14979	59928997	54.8589	IPMK	112688	rs1819658	0.0699
	10	59932183	59924046	59939025	14979	59929004	54.8589	IPMK	112688	rs1819658	0.0699
	10	59932498	59924046	59939025	14979	59926136	79.6005	IPMK	112688	rs1819658	0.0699
	10	59932498	59924046	59939025	14979	59928997	54.8589	IPMK	112688	rs1819658	0.0699
	10	59932498	59924046	59939025	14979	59929004	54.8589	IPMK	112688	rs1819658	0.0699
	10	59932512	59924046	59939025	14979	59926136	79.6005	IPMK	123521	rs1819658	0.02885
	10	59932512	59924046	59939025	14979	59928997	54.8589	IPMK	123521	rs1819658	0.02885
	10	59932512	59924046	59939025	14979	59929004	54.8589	IPMK	123521	rs1819658	0.02885
	10	59933536	59924046	59939025	14979	59926136	79.6005	IPMK	112688	rs1819658	0.0699
	10	59933536	59924046	59939025	14979	59928997	54.8589	IPMK	112688	rs1819658	0.0699
	10	59933536	59924046	59939025	14979	59929004	54.8589	IPMK	112688	rs1819658	0.0699
	10	59933731	59924046	59939025	14979	59926136	79.6005	IPMK	123521	rs1819658	0.02885
	10	59933731	59924046	59939025	14979	59928997	54.8589	IPMK	123521	rs1819658	0.02885
	10	59933731	59924046	59939025	14979	59929004	54.8589	IPMK	123521	rs1819658	0.02885
	10	59934064	59924046	59939025	14979	59926136	79.6005	IPMK	123521	rs1819658	0.02885
	10	59934064	59924046	59939025	14979	59928997	54.8589	IPMK	123521	rs1819658	0.02885
	10	59934064	59924046	59939025	14979	59929004	54.8589	IPMK	123521	rs1819658	0.02885
	10	59934101	59924046	59939025	14979	59926136	79.6005	IPMK	112688	rs1819658	0.0699
	10	59934101	59924046	59939025	14979	59928997	54.8589	IPMK	112688	rs1819658	0.0699
	10	59934101	59924046	59939025	14979	59929004	54.8589	IPMK	112688	rs1819658	0.0699
	10	59935221	59924046	59939025	14979	59926136	79.6005	IPMK	112688	rs1819658	0.0699
	10	59935221	59924046	59939025	14979	59928997	54.8589	IPMK	112688	rs1819658	0.0699
	10	59935221	59924046	59939025	14979	59929004	54.8589	IPMK	112688	rs1819658	0.0699
	10	59935460	59924046	59939025	14979	59926136	79.6005	IPMK	123521	rs1819658	0.02885
	10	59935460	59924046	59939025	14979	59928997	54.8589	IPMK	123521	rs1819658	0.02885
	10	59935460	59924046	59939025	14979	59929004	54.8589	IPMK	123521	rs1819658	0.02885
	10	59935547	59924046	59939025	14979	59926136	79.6005	IPMK	112688	rs1819658	0.0699
	10	59935547	59924046	59939025	14979	59928997	54.8589	IPMK	112688	rs1819658	0.0699
	10	59935547	59924046	59939025	14979	59929004	54.8589	IPMK	112688	rs1819658	0.0699
	10	59935841	59924046	59939025	14979	59926136	79.6005	IPMK	112688	rs1819658	0.0699
	10	59935841	59924046	59939025	14979	59928997	54.8589	IPMK	112688	rs1819658	0.0699
	10	59935841	59924046	59939025	14979	59929004	54.8589	IPMK	112688	rs1819658	0.0699
	10	59935940	59924046	59939025	14979	59926136	79.6005	IPMK	112688	rs1819658	0.0699
	10	59935940	59924046	59939025	14979	59928997	54.8589	IPMK	112688	rs1819658	0.0699
	10	59935940	59924046	59939025	14979	59929004	54.8589	IPMK	112688	rs1819658	0.0699
	10	59936444	59924046	59939025	14979	59926136	79.6005	IPMK	109198	rs1819658	0.092
	10	59936444	59924046	59939025	14979	59928997	54.8589	IPMK	109198	rs1819658	0.092
	10	59936444	59924046	59939025	14979	59929004	54.8589	IPMK	109198	rs1819658	0.092
	10	59936841	59924046	59939025	14979	59926136	79.6005	IPMK	98140.3	rs1819658	0.161
	10	59936841	59924046	59939025	14979	59928997	54.8589	IPMK	98140.3	rs1819658	0.161
	10	59936841	59924046	59939025	14979	59929004	54.8589	IPMK	98140.3	rs1819658	0.161
	10	59936857	59924046	59939025	14979	59926136	79.6005	IPMK	98140.3	rs1819658	0.161
	10	59936857	59924046	59939025	14979	59928997	54.8589	IPMK	98140.3	rs1819658	0.161
	10	59936857	59924046	59939025	14979	59929004	54.8589	IPMK	98140.3	rs1819658	0.161
	10	59937003	59924046	59939025	14979	59926136	79.6005	IPMK	109198	rs1819658	0.092
	10	59937003	59924046	59939025	14979	59928997	54.8589	IPMK	109198	rs1819658	0.092
	10	59937003	59924046	59939025	14979	59929004	54.8589	IPMK	109198	rs1819658	0.092
	10	59937183	59924046	59939025	14979	59926136	79.6005	IPMK	98140.3	rs1819658	0.161
	10	59937183	59924046	59939025	14979	59928997	54.8589	IPMK	98140.3	rs1819658	0.161
	10	59937183	59924046	59939025	14979	59929004	54.8589	IPMK	98140.3	rs1819658	0.161
	10	59937308	59924046	59939025	14979	59926136	79.6005	IPMK	109198	rs1819658	0.092
	10	59937308	59924046	59939025	14979	59928997	54.8589	IPMK	109198	rs1819658	0.092
	10	59937308	59924046	59939025	14979	59929004	54.8589	IPMK	109198	rs1819658	0.092
	10	59937590	59924046	59939025	14979	59926136	79.6005	IPMK	98140.3	rs1819658	0.161
	10	59937590	59924046	59939025	14979	59928997	54.8589	IPMK	98140.3	rs1819658	0.161
	10	59937590	59924046	59939025	14979	59929004	54.8589	IPMK	98140.3	rs1819658	0.161
	10	59938091	59924046	59939025	14979	59926136	79.6005	IPMK	109198	rs1819658	0.092
	10	59938091	59924046	59939025	14979	59928997	54.8589	IPMK	109198	rs1819658	0.092
	10	59938091	59924046	59939025	14979	59929004	54.8589	IPMK	109198	rs1819658	0.092
	10	59938724	59924046	59939025	14979	59926136	79.6005	IPMK	98140.3	rs1819658	0.161
	10	59938724	59924046	59939025	14979	59928997	54.8589	IPMK	98140.3	rs1819658	0.161
	10	59938724	59924046	59939025	14979	59929004	54.8589	IPMK	98140.3	rs1819658	0.161
	10	59938958	59924046	59939025	14979	59926136	79.6005	IPMK	109198	rs1819658	0.092
	10	59938958	59924046	59939025	14979	59928997	54.8589	IPMK	109198	rs1819658	0.092
	10	59938958	59924046	59939025	14979	59929004	54.8589	IPMK	109198	rs1819658	0.092
	10	59933378	59924046	59939025	14979	59926136	79.6005	IPMK	112688	rs1819658	0.0699
	10	59933378	59924046	59939025	14979	59928997	54.8589	IPMK	112688	rs1819658	0.0699
	10	59933378	59924046	59939025	14979	59929004	54.8589	IPMK	112688	rs1819658	0.0699
	14	88426297	88417443	88459656	42213	88433846	55.285	GALC	6220.22	rs8005161	0.11015
	14	88426297	88417443	88459656	42213	88433862	55.285	GALC	6220.22	rs8005161	0.11015
	14	88426297	88417443	88459656	42213	88433990	65.5402	GALC	6220.22	rs8005161	0.11015
	14	88426297	88417443	88459656	42213	88434019	55.1145	GALC	6220.22	rs8005161	0.11015
	14	88426297	88417443	88459656	42213	88455875	65.7108	GALC	6220.22	rs8005161	0.11015
	14	88426297	88417443	88459656	42213	88455963	57.1036	GALC	6220.22	rs8005161	0.11015
	14	88432328	88417443	88459656	42213	88433846	55.285	GALC	1060.83	rs74796499	0.61885
	14	88432328	88417443	88459656	42213	88433862	55.285	GALC	1060.83	rs74796499	0.61885
	14	88432328	88417443	88459656	42213	88433990	65.5402	GALC	1060.83	rs74796499	0.61885
	14	88432328	88417443	88459656	42213	88434019	55.1145	GALC	1060.83	rs74796499	0.61885
	14	88432328	88417443	88459656	42213	88455875	65.7108	GALC	1060.83	rs74796499	0.61885
	14	88432328	88417443	88459656	42213	88455963	57.1036	GALC	1060.83	rs74796499	0.61885
	14	88438759	88417443	88459656	42213	88433846	55.285	GALC	8699.31	rs8005161	0.1646
	14	88438759	88417443	88459656	42213	88433862	55.285	GALC	8699.31	rs8005161	0.1646
	14	88438759	88417443	88459656	42213	88433990	65.5402	GALC	8699.31	rs8005161	0.1646
	14	88438759	88417443	88459656	42213	88434019	55.1145	GALC	8699.31	rs8005161	0.1646
	14	88438759	88417443	88459656	42213	88455875	65.7108	GALC	8699.31	rs8005161	0.1646
	14	88438759	88417443	88459656	42213	88455963	57.1036	GALC	8699.31	rs8005161	0.1646
	14	88444752	88417443	88459656	42213	88433846	55.285	GALC	5616.23	rs8005161	0.0424
	14	88444752	88417443	88459656	42213	88433862	55.285	GALC	5616.23	rs8005161	0.0424
	14	88444752	88417443	88459656	42213	88433990	65.5402	GALC	5616.23	rs8005161	0.0424
	14	88444752	88417443	88459656	42213	88434019	55.1145	GALC	5616.23	rs8005161	0.0424
	14	88444752	88417443	88459656	42213	88455875	65.7108	GALC	5616.23	rs8005161	0.0424
	14	88444752	88417443	88459656	42213	88455963	57.1036	GALC	5616.23	rs8005161	0.0424
	14	88449322	88417443	88459656	42213	88433846	55.285	GALC	1921.13	rs8005161	0.2264
	14	88449322	88417443	88459656	42213	88433862	55.285	GALC	1921.13	rs8005161	0.2264
	14	88449322	88417443	88459656	42213	88433990	65.5402	GALC	1921.13	rs8005161	0.2264
	14	88449322	88417443	88459656	42213	88434019	55.1145	GALC	1921.13	rs8005161	0.2264
	14	88449322	88417443	88459656	42213	88455875	65.7108	GALC	1921.13	rs8005161	0.2264
	14	88449322	88417443	88459656	42213	88455963	57.1036	GALC	1921.13	rs8005161	0.2264
	14	88450401	88417443	88459656	42213	88433846	55.285	GALC	20566.9	rs8005161	0.31425
	14	88450401	88417443	88459656	42213	88433862	55.285	GALC	20566.9	rs8005161	0.31425
	14	88450401	88417443	88459656	42213	88433990	65.5402	GALC	20566.9	rs8005161	0.31425
	14	88450401	88417443	88459656	42213	88434019	55.1145	GALC	20566.9	rs8005161	0.31425
	14	88450401	88417443	88459656	42213	88455875	65.7108	GALC	20566.9	rs8005161	0.31425
	14	88450401	88417443	88459656	42213	88455963	57.1036	GALC	20566.9	rs8005161	0.31425
	14	88452338	88417443	88459656	42213	88433846	55.285	GALC	19093	rs8005161	0.06185
	14	88452338	88417443	88459656	42213	88433862	55.285	GALC	19093	rs8005161	0.06185
	14	88452338	88417443	88459656	42213	88433990	65.5402	GALC	19093	rs8005161	0.06185
	14	88452338	88417443	88459656	42213	88434019	55.1145	GALC	19093	rs8005161	0.06185
	14	88452338	88417443	88459656	42213	88455875	65.7108	GALC	19093	rs8005161	0.06185
	14	88452338	88417443	88459656	42213	88455963	57.1036	GALC	19093	rs8005161	0.06185
	14	88452945	88417443	88459656	42213	88433846	55.285	GALC	678.101	rs74796499	1.1058
	14	88452945	88417443	88459656	42213	88433862	55.285	GALC	678.101	rs74796499	1.1058
	14	88452945	88417443	88459656	42213	88433990	65.5402	GALC	678.101	rs74796499	1.1058
	14	88452945	88417443	88459656	42213	88434019	55.1145	GALC	678.101	rs74796499	1.1058
	14	88452945	88417443	88459656	42213	88455875	65.7108	GALC	678.101	rs74796499	1.1058
	14	88452945	88417443	88459656	42213	88455963	57.1036	GALC	678.101	rs74796499	1.1058
	14	88456559	88417443	88459656	42213	88433846	55.285	GALC	7865.38	rs8005161	0.03265
	14	88456559	88417443	88459656	42213	88433862	55.285	GALC	7865.38	rs8005161	0.03265
	14	88456559	88417443	88459656	42213	88433990	65.5402	GALC	7865.38	rs8005161	0.03265
	14	88456559	88417443	88459656	42213	88434019	55.1145	GALC	7865.38	rs8005161	0.03265
	14	88456559	88417443	88459656	42213	88455875	65.7108	GALC	7865.38	rs8005161	0.03265
	14	88456559	88417443	88459656	42213	88455963	57.1036	GALC	7865.38	rs8005161	0.03265
	14	88457402	88417443	88459656	42213	88433846	55.285	GALC	7865.38	rs8005161	0.03265
	14	88457402	88417443	88459656	42213	88433862	55.285	GALC	7865.38	rs8005161	0.03265
	14	88457402	88417443	88459656	42213	88433990	65.5402	GALC	7865.38	rs8005161	0.03265
	14	88457402	88417443	88459656	42213	88434019	55.1145	GALC	7865.38	rs8005161	0.03265
	14	88457402	88417443	88459656	42213	88455875	65.7108	GALC	7865.38	rs8005161	0.03265
	14	88457402	88417443	88459656	42213	88455963	57.1036	GALC	7865.38	rs8005161	0.03265
	14	98485111	98485111	98496560	11449	98485583	95.5677	CN177	64744.6	rs4900384	0.24615
	14	98485111	98485111	98496560	11449	98485805	85.1722	CN177	64744.6	rs4900384	0.24615
	14	98485127	98485111	98496560	11449	98485583	95.5677	CN177	65688.6	rs4900384	0.03545
	14	98485127	98485111	98496560	11449	98485805	85.1722	CN177	65688.6	rs4900384	0.03545
	14	98485308	98485111	98496560	11449	98485583	95.5677	CN177	65688.6	rs4900384	0.03545
	14	98485308	98485111	98496560	11449	98485805	85.1722	CN177	65688.6	rs4900384	0.03545
	14	98485440	98485111	98496560	11449	98485583	95.5677	CN177	65688.6	rs4900384	0.03545
	14	98485440	98485111	98496560	11449	98485805	85.1722	CN177	65688.6	rs4900384	0.03545
	14	98485515	98485111	98496560	11449	98485583	95.5677	CN177	65688.6	rs4900384	0.03545
	14	98485515	98485111	98496560	11449	98485805	85.1722	CN177	65688.6	rs4900384	0.03545
	14	98485583	98485111	98496560	11449	98485583	95.5677	CN177	64744.6	rs4900384	0.24615
	14	98485583	98485111	98496560	11449	98485805	85.1722	CN177	64744.6	rs4900384	0.24615
	14	98485805	98485111	98496560	11449	98485583	95.5677	CN177	65688.6	rs4900384	0.03545
	14	98485805	98485111	98496560	11449	98485805	85.1722	CN177	65688.6	rs4900384	0.03545
	14	98485820	98485111	98496560	11449	98485583	95.5677	CN177	64744.6	rs4900384	0.24615
	14	98485820	98485111	98496560	11449	98485805	85.1722	CN177	64744.6	rs4900384	0.24615
	14	98486020	98485111	98496560	11449	98485583	95.5677	CN177	64744.6	rs4900384	0.24615
	14	98486020	98485111	98496560	11449	98485805	85.1722	CN177	64744.6	rs4900384	0.24615
	14	98486053	98485111	98496560	11449	98485583	95.5677	CN177	64744.6	rs4900384	0.24615
	14	98486053	98485111	98496560	11449	98485805	85.1722	CN177	64744.6	rs4900384	0.24615
	14	98486120	98485111	98496560	11449	98485583	95.5677	CN177	20003.7	rs4900384	0.0688
	14	98486120	98485111	98496560	11449	98485805	85.1722	CN177	20003.7	rs4900384	0.0688
	14	98486231	98485111	98496560	11449	98485583	95.5677	CN177	20003.7	rs4900384	0.0688
	14	98486231	98485111	98496560	11449	98485805	85.1722	CN177	20003.7	rs4900384	0.0688
	14	98486373	98485111	98496560	11449	98485583	95.5677	CN177	65688.6	rs4900384	0.03545
	14	98486373	98485111	98496560	11449	98485805	85.1722	CN177	65688.6	rs4900384	0.03545
	14	98486545	98485111	98496560	11449	98485583	95.5677	CN177	65688.6	rs4900384	0.03545
	14	98486545	98485111	98496560	11449	98485805	85.1722	CN177	65688.6	rs4900384	0.03545
	14	98486622	98485111	98496560	11449	98485583	95.5677	CN177	65688.6	rs4900384	0.03545
	14	98486622	98485111	98496560	11449	98485805	85.1722	CN177	65688.6	rs4900384	0.03545
	14	98486883	98485111	98496560	11449	98485583	95.5677	CN177	64744.6	rs4900384	0.24615
	14	98486883	98485111	98496560	11449	98485805	85.1722	CN177	64744.6	rs4900384	0.24615
	14	98487587	98485111	98496560	11449	98485583	95.5677	CN177	64744.6	rs4900384	0.24615
	14	98487587	98485111	98496560	11449	98485805	85.1722	CN177	64744.6	rs4900384	0.24615
	14	98487763	98485111	98496560	11449	98485583	95.5677	CN177	64744.6	rs4900384	0.24615
	14	98487763	98485111	98496560	11449	98485805	85.1722	CN177	64744.6	rs4900384	0.24615
	14	98488007	98485111	98496560	11449	98485583	95.5677	CN177	64744.6	rs4900384	0.24615
	14	98488007	98485111	98496560	11449	98485805	85.1722	CN177	64744.6	rs4900384	0.24615
	14	98488804	98485111	98496560	11449	98485583	95.5677	CN177	65688.6	rs4900384	0.03545
	14	98488804	98485111	98496560	11449	98485805	85.1722	CN177	65688.6	rs4900384	0.03545
	14	98488886	98485111	98496560	11449	98485583	95.5677	CN177	64744.6	rs4900384	0.24615
	14	98488886	98485111	98496560	11449	98485805	85.1722	CN177	64744.6	rs4900384	0.24615
	14	98489408	98485111	98496560	11449	98485583	95.5677	CN177	64744.6	rs4900384	0.24615
	14	98489408	98485111	98496560	11449	98485805	85.1722	CN177	64744.6	rs4900384	0.24615
	14	98490569	98485111	98496560	11449	98485583	95.5677	CN177	20003.7	rs4900384	0.0688
	14	98490569	98485111	98496560	11449	98485805	85.1722	CN177	20003.7	rs4900384	0.0688
	14	98491332	98485111	98496560	11449	98485583	95.5677	CN177	65688.6	rs4900384	0.03545
	14	98491332	98485111	98496560	11449	98485805	85.1722	CN177	65688.6	rs4900384	0.03545
	14	98492843	98485111	98496560	11449	98485583	95.5677	CN177	64744.6	rs4900384	0.24615
	14	98492843	98485111	98496560	11449	98485805	85.1722	CN177	64744.6	rs4900384	0.24615
	14	98494678	98485111	98496560	11449	98485583	95.5677	CN177	64744.6	rs4900384	0.24615
	14	98494678	98485111	98496560	11449	98485805	85.1722	CN177	64744.6	rs4900384	0.24615
	14	98495938	98485111	98496560	11449	98485583	95.5677	CN177	20520.1	rs4900384	0.0246
	14	98495938	98485111	98496560	11449	98485805	85.1722	CN177	20520.1	rs4900384	0.0246
	14	98496132	98485111	98496560	11449	98485583	95.5677	CN177	40186.5	rs4900384	0.036
	14	98496132	98485111	98496560	11449	98485805	85.1722	CN177	40186.5	rs4900384	0.036
