## Supplementary Table 3 for "Prioritising Autoimmunity Risk Variants for Functional Analyses by Fine-Mapping Mutations Under Natural Selection"

### Sheet: Sheet1
Ne trajectory parameters inferred for Estonians and used for simulations
Time (generations ago)	Ne	growth rate (r)
0	331373	0.141658
17.9	26249	0.017884
56.6	13137	0
449.6	13137	0.000849
1421.8	5755	0
2836.9	5755	-0.000293
8971	34678	0
17899.5	34678	7.1e-05
28368.9	16488	0
71259.4	16488	-1.9e-05
89710.3	23469	0
